# Virtual screening and zebrafish phenotype-based evaluation argues against repurposing 4-phenylbutyrate for STXBP1-related disorders

**DOI:** 10.64898/2026.05.07.723632

**Authors:** Aline Frick, Paige Whyte-Fagundes, Scott C. Baraban

## Abstract

Syntaxin-binding protein 1 (*STXBP1*) mutations lead to severe epilepsy, intellectual disability, developmental delay, and movement disorder. Effective treatments for these conditions do not exist. Recent studies in Munc18-1 (*STXBP1*) *C. elegans* models demonstrate that 4-phenylbutyrate (4-PBA) or related pharmacological chaperones stabilize Munc18-1 protein levels and rescue locomotion deficits. These studies suggest a novel treatment strategy for these patients. Here, we used a *stxbp1a* zebrafish model with a profound movement disorder to screen 4-PBA and alternative structural analogs identified using artificial intelligence (AI)-based screening. Automated locomotion assays conducted on larval *stxbp1a* mutant zebrafish at 5 days post-fertilization (dpf) confirm and extend the movement disorder endophenotype. Drug treatment (4-PBA or 16 identified candidates) failed to rescue the *stxbp1a* mutant zebrafish locomotion deficit. Electrophysiology studies in a *stxbp1b* zebrafish model characterized by spontaneous seizure activity (i.e., epilepsy) failed to detect a reduction in ictal-like events with 4-PBA treatment. Taken together, our results suggest caution in repurposing 4-PBA or related compounds for treatment of STXBP1 disorders.
