## Supplemental Table 1 for "Virtual screening and zebrafish phenotype-based evaluation argues against repurposing 4-phenylbutyrate for STXBP1-related disorders"

### Sheet: Sheet1
Supplemental Table 1: Statistics
Figure	No. of larvae	Measurement		Group	Mean	SEM	Test	Statistics	post hoc test	P value
1A	WT = 88 stxbp1a = 72 tetracaine = 170	Total distance (mm)		WT	910.8	63.38	One-way ANOVA	P < 0.0001 F (2, 327) =122.3		WT vs stxbp1a, P < 0.0001 WT vs tetracaine, P < 0.0001 stxbp1a vs tetracaine, P = 0.9983
				stxbp1a	277.3	15.44
				tetracaine	63.38	0.73
1B	WT (0) = 20 WT (MK-801) = 20 WT (caffeine) = 20 stxbp1a (0) = 10 stxbp1a (MK-801) = 15 stxbp1a (caffeine) = 17	Total distance (mm)	WT (control)	0	1225	128	One-way ANOVA	WT comparisons P = 0.9239 F (2, 19) = 0.07945 stxbp1a comparisons P = 0.0136 F (4, 55) = 3.462	Dunnet's	WT 0 vs 25 mM MK-801, P = 0.0299 WT 0 vs 50 mM MK-801, P = 0.7894 WT 0 vs 25 mM caffeine, P > 0.9999 WT 0 vs 25 mM caffeine, P = 0.5249
			WT (MK-801)	25 mM	691	109
				50 mM	1043	138
			WT (caffeine)	25 mM	1210	170
				50 mM	1483	156				stxbp1a 0 vs 25 mM MK-801, P = 0.9806 stxbp1a 0 vs 50 mM MK-801, P = 0.9823 stxbp1a 0 vs 25 mM caffeine, P = 0.9938 stxbp1a 0 vs 25 mM caffeine, P = 0.9391
			stxbp1a (control)	0	283	37.5
			stxbp1a (MK-801)	25 mM	222	137
				50 mM	237	138
			stxbp1a (caffeine)	25 mM	245	45.4
				50 mM	347	25.9
1C	WT (0) = 20 WT PTZ = 72 stxbp1a (0) = 16 stxbp1a (PTZ) = 60	Total distance (mm)	WT (control)	0	566	86.4	One-way ANOVA	WT comparisons P = < 0.0001 F (3, 88) = 11.41 stxbp1a comparisons P = 0.3605 F (3, 72) = 1.086	Dunnet's	WT 0 vs 5 mM PTZ, P < 0.0001 WT 0 vs 20 mM PTZ, P = 0.0002 WT 0 vs 25 mM PTZ, P = 0.0799
			WT (PTZ)	5 mM	1409	120
				20 mM	1217	108
				25 mM	904	103
			stxbp1a (control)	0	167	29.7				stxbp1a 0 vs 5 mM PTZ, P = 0.3334 stxbp1a 0 vs 20 mM PTZ, P = 0.6151 stxbp1a 0 vs 25 mM PTZ, P = 0.2161
			stxbp1a (PTZ)	5 mM	211	17.8
				20 mM	197	17.2
				25 mM	219	20
1E	WT (0) = 20 WT (4-PBA) = 40 stxbp1a (0) = 38 stxbp1a (4-PBA) = 72 stxbp1b (0) = 40 stxbp1b (4-PBA) = 78	Total distance (mm)	WT (control)	0	670	140	One-way ANOVA	WT comparisons P = 0.0902 F (2, 57) = 2.510 stxbp1a comparisons P = 0.8223 F (2, 107) = 0.1960 stxbp1b comparisons P = 0.1683 F (2, 115) = 1.810	Dunnet's	WT 0 vs 25 mM 4-PBA, P = 0.06 WT 0 vs 50 mM 4-PBA, P = 0.2342
			WT (4-PBA)	25 mM	1140	173
				50 mM	994	141
			stxbp1a (control)	0	284	25.7				stxbp1a 0 vs 25 mM 4-PBA, P = 0.9893 stxbp1a 0 vs 50 mM 4-PBA, P = 0.8493
			stxbp1a (4-PBA)	25 mM	279	20.2
				50 mM	300	28.5
			stxbp1b (control)	0	920	121				stxbp1b 0 vs 25 mM 4-PBA, P = 0.3432 stxbp1b 0 vs 50 mM 4-PBA, P = 0.7716
			stxbp1b (4-PBA)	25 mM	737	84.6
				50 mM	1007	94.8
1H	baseline = 9 4-PBA = 9	Type II ictal events/15 min LFP recording		baseline	7.56	2.29	Unpaired t test	P = 0.8593 t = 0.1802, df = 16
				4-PBA	8.22	2.91
2A	stxbp1a (0) = 10 stxbp1a (sotalol) = 19 WT (0) = 10 WT (sotalol) = 20	Total distance (mm)	stxbp1a (control)	0	125	22.9	One-way ANOVA	stxbp1a comparisons P = 0.9591 F (2, 26) = 0.04182 WT comparisons P = 0.3483 F (2, 27) = 1.097	Dunnet's	stxbp1a 0 vs 25 mM sotalol, P = 0.9617 stxbp1a 0 vs 50 M sotalol, P = 0.9509
			stxbp1a (sotalol)	25 mM	116	15.3
				50 mM	90.3	27
			WT (control)	0	854	168				WT 0 vs 25 mM sotalol, P = 0.9359 WT 0 vs 50 mM sotalol, P = 0.4460
			WT (sotalol)	25 mM	784	150
				50 mM	1110	172
2B	stxbp1a (0) = 13 stxbp1a (guanfacine) = 25 WT (0) = 19 WT (guanfacine) = 38	Total distance (mm)	stxbp1a (control)	0	264	36.5	One-way ANOVA	stxbp1a comparisons P = 0.6837 F (2, 35) = 0.3844 WT comparisons P = 0.0025 F (2, 54) = 6.720	Dunnet's	stxbp1a 0 vs 25 mM guanfacine, P = 0.8197 stxbp1a 0 vs 50 M guanfacine, P = 0.9106
			stxbp1a (guanfacine)	25 mM	230	54
				50 mM	284	37.9
			WT (control)	0	839	155				WT 0 vs 25 mM guanfacine, P = 0.0112 WT 0 vs 50 mM guanfacine, P = 0.0024
			WT (guanfacine)	25 mM	453	55.9
				50 mM	368	18.2
2C	stxbp1a (0) = 9 stxbp1a (dobutamine) = 21 WT (0) = 20 WT (dobutamine) = 75	Total distance (mm)	stxbp1a (control)	0	249	49	One-way ANOVA	stxbp1a comparisons P = 0.2421 F (2, 27) = 1.496 WT comparisons P = 0.0126 F (2, 57) = 4.723	Dunnet's	stxbp1a 0 vs 25 mM dobutamine, P = 0.5223 stxbp1a 0 vs 50 M dobutamine, P = 0.7171
			stxbp1a (dobutamine)	25 mM	189	46
				50 mM	290	33.7
			WT (control)	0	369	44.2				WT 0 vs 25 mM dobutamine, P = 0.0833 WT 0 vs 50 mM dobutamine, P = 0.0074
			WT (dobutamine)	25 mM	700	150
				50 mM	857	122
2D	stxbp1a (0) = 15 stxbp1a (dexbrompheniramine) = 33 WT (0) = 36 WT (dexbrompheniramine) = 76	Total distance (mm)	stxbp1a (control)	0	172	14.5	One-way ANOVA	stxbp1a comparisons P = 0.3757 F (2, 45) = 1.001 WT comparisons P = 0.2558 F (2, 109) = 1.381	Dunnet's	stxbp1a 0 vs 25 mM dexbrompheniramine, P = 0.5792 stxbp1a 0 vs 50 mM dexbrompheniramine, P = 0.2799
			stxbp1a (dexbrompheniramine)	25 mM	210	28.7
				50 mM	232	38.4
			WT (control)	0	497	75.9				WT 0 vs 25 mM dexbrompheniramine, P = 0.1872 WT 0 vs 50 mM dexbrompheniramine, P = 0.4117
			WT (dexbrompheniramine)	25 mM	662	70.9
				50 mM	615	70.6
2E	stxbp1a (0) = 24 stxbp1a (chlorphenarimine) = 46 WT (0) = 24 WT (chlorphenarimine) = 58	Total distance (mm)	stxbp1a (control)	0	315	27.6	One-way ANOVA	stxbp1a comparisons P = 0.8634 F (2, 67) = 0.1471 WT comparisons P = 0.0121 F (2, 85) = 4.650	Dunnet's	stxbp1a 0 vs 25 mM chlorphenarimine, P = 0.9016 stxbp1a 0 vs 50 M chlorphenarimine, P = 0.8221
			stxbp1a (chlorphenarimine)	25 mM	300	28.4
				50 mM	295	25.3
			WT (control)	0	439	60.6				WT 0 vs 25 mM chlorphenarimine, P = 0.0075 WT 0 vs 50 mM chlorphenarimine, P = 0.0641
			WT (chlorphenarimine)	25 mM	798	102
				50 mM	698	84.5
2F	stxbp1a (0) = 26 stxbp1a (pheniramine) = 50 WT (0) = 39 WT (pheniramine) = 80	Total distance (mm)	stxbp1a (control)	0	286	26.9	One-way ANOVA	stxbp1a comparisons P = 0.9980 F (2, 73) = 0.001999 WT comparisons P = 0.0036 F (2, 116) = 5.913	Dunnet's	stxbp1a 0 vs 25 mM pheniramine, P = 0.9980 stxbp1a 0 vs 50 M pheniramine, P = 0.9994
			stxbp1a (pheniramine)	25 mM	282	63.1
				50 mM	284	20.7
			WT (control)	0	405	30.2				WT 0 vs 25 mM pheniramine, P = 0.0019 WT 0 vs 50 mM pheniramine, P = 0.3853
			WT (pheniramine)	25 mM	696	80.1
				50 mM	507	59.5
2G	stxbp1a (0) = 20 stxbp1a (isoprenaline) = 34 WT (0) = 19 WT (isoprenaline) = 38	Total distance (mm)	stxbp1a (control)	0	254	18.9	One-way ANOVA	stxbp1a comparisons P = 0.7595 F (2, 51) = 0.2766 WT comparisons P = 0.0246 F (2, 54) = 3.973	Dunnet's	stxbp1a 0 vs 25 mM isoprenaline, P = 0.9898 stxbp1a 0 vs 50 M isoprenaline, P = 0.7079
			stxbp1a (isoprenaline)	25 mM	258	31.9
				50 mM	277	23.2
			WT (control)	0	395	44.8				WT 0 vs 25 mM isoprenaline, P = 0.0128 WT 0 vs 50 mM isoprenaline, P = 0.2417
			WT (isoprenaline)	25 mM	808	154
				50 mM	620	73.1
2H	stxbp1a (0) = 28 stxbp1a (chlorambucil) = 58 WT (0) = 29 WT (chlorambucil) = 59	Total distance (mm)	stxbp1a (control)	0	249	16.6	One-way ANOVA	stxbp1a comparisons P = 0.8730 F (2, 83) = 0.1361 WT comparisons P = 0.4106 F (2, 85) = 0.8995	Dunnet's	stxbp1a 0 vs 25 mM chlorambucil, P = 0.9427 stxbp1a 0 vs 50 M chlorambucil, P = 0.9609
			stxbp1a (chlorambucil)	25 mM	242	20.3
				50 mM	255	18.5
			WT (control)	0	818	170				WT 0 vs 25 mM chlorambucil, P = 0.3092 WT 0 vs 50 mM chlorambucil, P = 0.6634
			WT (chlorambucil)	25 mM	1143	170
				50 mM	1005	177
2I	stxbp1a (0) = 10 stxbp1a (clenbuterol) = 20 WT (0) = 10 WT (clebuterol) = 20	Total distance (mm)	stxbp1a (control)	0	335	53.1	One-way ANOVA	stxbp1a comparisons P = 0.9434 F (2, 27) = 0.05835 WT comparisons P = 0.7067 F (2, 26) = 0.3519	Dunnet's	stxbp1a 0 vs 25 mM clenbuterol, P = 0.9925 stxbp1a 0 vs 50 M clenbuterol, P = 0.9225
			stxbp1a (clenbuterol)	25 mM	327	84.5
				50 mM	309	46.3
			WT (control)	0	1369	235				WT 0 vs 25 mM clenbuterol, P = 0.6520 WT 0 vs 50 mM clenbuterol, P = 0.9870
			WT (clenbuterol)	25 mM	1717	432
				50 mM	1430	226
2J	stxbp1a (0) = 10 stxbp1a (dexchlorpheniramine maleate) = 18 WT (0) = 9 WT (dexchlorpheniramine maleate) = 18	Total distance (mm)	stxbp1a (control)	0	298	30.9	One-way ANOVA	stxbp1a comparisons P = 0.9068 F (2, 25) = 0.09822 WT comparisons P = 0.3835 F (2, 24) = 0.9977	Dunnet's	stxbp1a 0 vs 25 mM dexchlorpheniramine maleate, P = 0.9944 stxbp1a 0 vs 50 M dexchlorpheniramine maleate, P = 0.8800
			stxbp1a (dexchlorpheniramine maleate)	25 mM	309	110
				50 mM	352	119
			WT (control)	0	970	268				WT 0 vs 25 mM dexchlorpheniramine maleate, P = 0.4245 WT 0 vs 50 mM dexchlorpheniramine maleate, P = 0.3451
			WT (dexchlorpheniramine maleate)	25 mM	680	123
				50 mM	643	96.6
2K	stxbp1a (0) = 19 stxbp1a (propylparaben) = 29 WT (0) = 19 WT (propylparaben) = 38	Total distance (mm)	stxbp1a (control)	0	272	30.9	One-way ANOVA	stxbp1a comparisons P = 0.4518 F (2, 45) = 0.8087 WT comparisons P = 0.5155 F (2, 54) = 0.6709	Dunnet's	stxbp1a 0 vs 25 mM propylparaben, P = 0.9338 stxbp1a 0 vs 50 mM propylparaben, P = 0.3677
			stxbp1a (propylparaben)	25 mM	287	36
				50 mM	332	38.2
			WT (control)	0	737	135				WT 0 vs 25 mM propylparaben, P = 0.4360 WT 0 vs 50 mM propylparaben, P = 0.9453
			WT (propylparaben)	25 mM	984	205
				50 mM	799	116
2L	stxbp1a (0) = 20 stxbp1a (levosalbutamol) = 39 WT (0) = 20 WT (levosalbutamol) = 39	Total distance (mm)	stxbp1a (control)	0	257	18.9	One-way ANOVA	stxbp1a comparisons P = 0.1272 F (2, 56) = 2.140 WT comparisons P = 0.8912 F (2, 56) = 0.1155	Dunnet's	stxbp1a 0 vs 25 mM levosalbutamol, P = 0.2040 stxbp1a 0 vs 50 M levosalbutamol, P = 0.9068
			stxbp1a (levosalbutamol)	25 mM	205	22
				50 mM	268	26.8
			WT (control)	0	1040	229				WT 0 vs 25 mM levosalbutamol, P = 0.9364 WT 0 vs 50 mM levosalbutamol, P = 0.9773
			WT (levosalbutamol)	25 mM	1131	204
				50 mM	988	198
2M	stxbp1a (0) = 9 stxbp1a (fenbufen) = 11 WT (0) = 9 WT (fenbufen) = 14	Total distance (mm)	stxbp1a (control)	0	268	24.1	One-way ANOVA	stxbp1a comparisons P = 0.3182 F (2, 17) = 1.226 WT comparisons P = 0.1639 F (2, 20) = 1.982	Dunnet's	stxbp1a 0 vs 25 mM fenbufen, P = 0.3648 stxbp1a 0 vs 50 M fenbufen, P = 0.8763
			stxbp1a (fenbufen)	25 mM	338	44.4
				50 mM	228	142
			WT (control)	0	274	30.8				WT 0 vs 25 mM fenbufen, P = 0.1195 WT 0 vs 50 mM fenbufen, P = 0.8965
			WT (fenbufen)	25 mM	768	258
				50 mM	407	66.9
2N	stxbp1a (0) = 10 stxbp1a (Compound A) = 193 WT (0) = 7 WT (Compound A) = 18	Total distance (mm)	stxbp1a (control)	0	168	35.3	One-way ANOVA	stxbp1a comparisons P = 0.1648 F (2, 20) = 1.976 WT comparisons P = 0.3518 F (2, 23) = 1.094	Dunnet's	stxbp1a 0 vs 25 mM Compound A, P = 0.2193 stxbp1a 0 vs 50 M Compound A, P = 0.1833
			stxbp1a (Compound A)	25 mM	246	21.6
				50 mM	248	34.9
			WT (control)	0	403	45.1				WT 0 vs 25 mM Compound A, P = 0.3323 WT 0 vs 50 mM Compound A, P = 0.4138
			WT (Compound A)	25 mM	716	264
				50 mM	680	167
2O	stxbp1a (0) = 7 stxbp1a (Compound C) = 14 WT (0) = 10 WT (Compound C) = 19	Total distance (mm)	stxbp1a (control)	0	237	60.6	One-way ANOVA	stxbp1a comparisons P = 0.2920 F (2, 18) = 1.319 WT comparisons P = 0.2693 F (2, 26) = 1.380	Dunnet's	stxbp1a 0 vs 25 mM Compound C, P = 0.2196 stxbp1a 0 vs 50 M Compound C, P = 0.4910
			stxbp1a (Compound C)	25 mM	352	59
				50 mM	302	25.4
			WT (control)	0	534	71				WT 0 vs 25 mM Compound C, P = 0.9177 WT 0 vs 50 mM Compound C, P = 0.2143
			WT (Compound C)	25 mM	618	113
				50 mM	927	287
2P	stxbp1a (0) = 10 stxbp1a (Compound D) = 18 WT (0) = 10 WT (Compound D) = 20	Total distance (mm)	stxbp1a (control)	0	253	28.6	One-way ANOVA	stxbp1a comparisons P = 0.9901 F (2, 25) = 0.009913 WT comparisons P = 0.0378 F (2, 27) = 3.706	Dunnet's	stxbp1a 0 vs 25 mM Compound D, P = 0.9877 stxbp1a 0 vs 50 M Compound D, P = 0.9998
			stxbp1a (Compound D)	25 mM	258	24.8
				50 mM	254	21.3
			WT (control)	0	674	110				WT 0 vs 25 mM Compound D, P = 0.2207 WT 0 vs 50 mM Compound D, P = 0.4223
			WT (Compound D)	25 mM	897	130
				50 mM	510	38.4
